# Striatal low-threshold spiking interneurons locally gate dopamine during learning

**DOI:** 10.1101/2020.08.03.235044

**Authors:** Elizabeth N. Holly, M. Felicia Davatolhagh, Rodrigo A. España, Marc V. Fuccillo

**Affiliations:** Department of Neuroscience, University of Pennsylvania, Philadelphia, PA; Neuroscience Graduate Group, Perelman School of Medicine, University of Pennsylvania, Philadelphia, PA; Department of Neurobiology and Anatomy, Drexel University College of Medicine, Philadelphia, PA

## Abstract

Low-threshold spiking interneurons (LTSIs) in the dorsomedial striatum are potent modulators of goal-directed learning. Here, we uncover a novel function for LTSIs in locally and directly gating striatal dopamine, using in vitro fast scan cyclic voltammetry as well as in vivo GRAB-DA sensor imaging and pharmacology during operant learning. We demonstrate that LTSIs, acting via GABAB signaling, attenuate dopamine release, thereby serving as local coordinators of striatal plasticity.
