## Supplemental Table 1 for "Striatal low-threshold spiking interneurons locally gate dopamine during learning"

### Sheet: Figure 1
Panel	Statistical Test	N	Test Statistic(s)	p-value
1c, left (4s)	Two-Way ANOVA	EGFP-Mid: 10 slices / 5 mice NpHR-Mid: 9 slices / 5 mice EGFP-Delayed: 8 slices / 5 mice NpHR-Delayed: 9 slices / 5 mice	Virus: F(1,32)=23.46 Stim Pattern: F(1,32)=0.4166 Interaction: F(1,32)=0.002799	p<0.0001 p=0.5232 p=0.951
1c, right (400ms)	Two-Way ANOVA	EGFP-Mid: 10 slices / 5 mice NpHR-Mid: 7 slices / 5 mice EGFP-Delayed: 8 slices / 4 mice NpHR-Delayed: 8 slices / 4 mice	Virus: F(1,29)=51.98 Stim Pattern: F(1,29)=0.00177 Interaction: F(1,29)=1.976	p<0.0001 p=0.9667 p=0.1704
1f	Two-Way RM ANOVA	LTSI-mRuby: 10 cells / 4 mice LTSI-hM3D: 10 cells / 4 mice	Virus: F(1,18)=3.407 Drug: F(1,18)=17.20 Interaction: F(1,18)=31.60	p=0.0814 p=0.0006 p<0.0001
1h	Two-Way RM ANOVA Geisser-Greenhouse Correction	LTSI-mRuby: 7 slices / 6 mice LTSI-hM3D: 8 slices / 5 mice	Virus: F(1,13)=37.84 Time: F(3.023,39.30)=5.926 Interaction: F(24,312)=8.742	p<0.0001 p=0.0018 p<0.0001
1i, left	Two-Way RM ANOVA Geisser-Greenhouse Correction	LTSI-mRuby: 7 slices / 5 mice LTSI-hM3D: 9 slices / 8 mice	Virus: F(1,14)=7.842 Time: F(2.733,38.26)=16.14 Interaction: F(24,336)=3.014	p=0.0142 p<0.0001 p<0.0001
1i, right	Two-Way RM ANOVA Geisser-Greenhouse Correction	LTSI-mRuby: 9 slices / 4 mice LTSI-hM3D: 10 slices / 4 mice	Virus: F(1,17)=0.02290 Time: F(3.481,59.17)=5.926 Interaction: F(24,312)=8.742	p=0.8815 p=0.0997 p=0.9945

### Sheet: Figure 2
Panel	Statistical Test	N	Test Statistic(s)	p-value
2e	Unpaired T-Test two-tailed	mRuby: 11 Kir: 12	t=2.253, df=21	p=0.0351
2f	Two-Way RM ANOVA Geisser-Greenhouse Correction	mRuby: 11 Kir: 12	Virus: F(1,21)=6.254 Learning Stage: F(1.746,36.68)=201.7 Interaction: F(2,42)=4.910	p=0.0207 p<0.0001 p=0.0055
2i, Initiation	Generalized Linear Mixed Model Fixed: Virus, Learning Stage, Interaction Random, Repeated: Subject Kenward-Roger correction	mRuby: 11 Kir: 12	Virus: F(1,22.3)=3.33 Learning Stage: F(2,2555) = 11.23 Interaction: F(2,2555)=8.74	p=0.0814 p<0.0001 p=0.0002
2i, Correct Press	Generalized Linear Mixed Model Fixed: Virus, Learning Stage, Interaction Random, Repeated: Subject Kenward-Roger correction	mRuby: 11 Kir: 12	Virus: F(1,21.6)=1.62 Learning Stage: F(2,2563)=46.99 Interaction: F(2,2563)=6.53	p=0.2171 p<0.0001 p=0.0015
2i, Reward Retireval	Generalized Linear Mixed Model Fixed: Virus, Learning Stage, Interaction Random, Repeated: Subject Kenward-Roger correction	mRuby: 11 Kir: 12	Virus: F(1,21.6)=7.82 Learning Stage: F(2,2560)=45.51 Interaction: F(2,2560)=11.00	p=0.0106 p<0.0001 p<0.0001
2i, ITI	Generalized Linear Mixed Model Fixed: Virus, Learning Stage, Interaction Random, Repeated: Subject Kenward-Roger correction	mRuby: 11 Kir: 12	Virus: F(1,22)=4.38 Learning Stage: F(2,2566)=17.21 Interaction: F(2,2566)=4.26	p=0.0481 p<0.0001 p=0.0142

### Sheet: Figure 3
Panel	Statistical Test	N	Test Statistic(s)	p-value
3c	Two-Way ANOVA log transformation to satisfy normality assumption	EGFP-Vehicle: 9 Kir-Vehicle: 8 EGFP-Aripiprazole: 8 Kir-Aripiprazole: 9	Virus: F(1,29)=10.242 Drug: F(1,29)=1.003 Interaction: F(1,29)=4.384	p=0.003 p=0.325 p=0.045
3d	Two-Way RM ANOVA	GFP: 6 Kir: 6	Virus: F(1,10)=0.0253 Drug: F(1,10)=0.0175 Interaction: F(1,10)=0.974	p=0.8769 p=0.8972 p=0.3471

### Sheet: Figure S1
Panel	Statistical Test	N	Test Statistic(s)	p-value
S1c	Two-Way RM ANOVA	4	Virus: F(1,3)=19.89 Time: F(15,45)=16.79 Interaction: F(15,45)=4.026	p=0.0210 p<0.0001 p=0.0001

### Sheet: Figure S2
Panel	Statistical Test	N	Test Statistic(s)	p-value
no statistical testing

### Sheet: Figure S3
Panel	Statistical Test	N	Test Statistic(s)	p-value
S3b, left	Unpaired T-Test two-tailed	mRuby: 11 Kir: 12	t=2.251, df=21	p=0.0353
S3b, right	Unpaired T-Test two-tailed	mRuby: 11 Kir: 12	t=2.737, df=21	p=0.0124
S3c	Two-Way RM ANOVA Geisser-Greenhouse Correction	mRuby: 11 Kir: 12	Virus: F(1,21)=4.453 Learning Stage: F(1.884,39.56)=130.5 Interaction: F(2,42)=6.367	p=0.0450 p<0.0001 p=0.0038
S3d	Two-Way RM ANOVA Geisser-Greenhouse Correction	mRuby: 11 Kir: 12	Virus: F(1,21)=0.005103 Learning Stage: F(1.643,34.51)=0.8794 Interaction: F(2,42)=0.001141	p=0.9437 p=0.4053 p=0.9989
S3e	Two-Way RM ANOVA Geisser-Greenhouse Correction	mRuby: 11 Kir: 12	Virus: F(1,21)=5.001 Learning Stage: F(1.948,40.91)=80.57 Interaction: F(2,42)=4.750	p=0.0363 p<0.0001 p=0.0138
S3f	Two-Way RM ANOVA Geisser-Greenhouse Correction	mRuby: 11 Kir: 12	Virus: F(1,21)=0.4153 Learning Stage: F(1.698,35.66)=25.52 Interaction: F(2,42)=0.06706	p=0.5262 p<0.0001 p=0.9352
S3g	Two-Way RM ANOVA Geisser-Greenhouse Correction	mRuby: 11 Kir: 12	Virus: F(1,21)=5.108 Learning Stage: F(1.530,32.13)=17.02 Interaction: F(2,42)=0.8461	p=0.0346 p<0.0001 p=0.4362
S3h	Two-Way RM ANOVA Geisser-Greenhouse Correction	mRuby: 11 Kir: 12	Virus: F(1,21)=2.669 Learning Stage: F(1.259,26.44)=32.19 Ineraction: F(2,42)=1.756	p=0.1172 p<0.0001 p=0.49967
S3i, Initiation	Generalized Linear Mixed Model Fixed: Virus, Learning Stage, Interaction Random, Repeated: Subject Kenward-Roger correction	mRuby: 11 Kir: 12	Virus: F(1,23.4)=0.11 Learning Stage: F(2,2557)=3.67 Interaction: F(2,2557)=3.73	p=0.7389 p=0.0255 p=0.0241
S3i, Correct Press	Generalized Linear Mixed Model Fixed: Virus, Learning Stage, Interaction Random, Repeated: Subject Kenward-Roger correction	mRuby: 11 Kir: 12	Virus: F(1,21.6)=1.52 Learning Stage: F(2,2562)=71.67 Interaction: F(2,2562)=11.88	p=0.2314 p<0.0001 p<0.0001
S3i, Reward Retrieval	Generalized Linear Mixed Model Fixed: Virus, Learning Stage, Interaction Random, Repeated: Subject Kenward-Roger correction	mRuby: 11 Kir: 12	Virus: F(1,21.4)=2.58 Learning Stage: F(2,2560)=43.17 Interaction: F(2,2560)=2.87	p=0.1228 p<0.0001 p=0.0570
S3i, ITI	Generalized Linear Mixed Model Fixed: Virus, Learning Stage, Interaction Random, Repeated: Subject Kenward-Roger correction	mRuby: 11 Kir: 12	Virus: F(1,24.3)=2.65 Learning Stage: F(2,2551)=17.64 Interaction: F(2,2551)=4.57	p=0.1167 p<0.0001 p=0.0104

### Sheet: Figure S4
Panel	Statistical Test	N	Test Statistic(s)	p-value
S4d, Initiation	Generalized Linear Mixed Model Fixed: Virus, Learning Stage, Interaction Random, Repeated: Subject Kenward-Roger correction	mRuby: 11 Kir: 12	Virus: F(1,12.2)=0.47 Learning Stage: F(2,1367)=13.86 Interaction: F(2,1367)=1.61	p=0.5075 p<0.0001 p=0.1999
S4d, Correct Press	Generalized Linear Mixed Model Fixed: Virus, Learning Stage, Interaction Random, Repeated: Subject Kenward-Roger correction	mRuby: 11 Kir: 12	Virus: F(1,11.2)=2.22 Learning Stage: F(2,1390)=38.80 Interaction: F(2,1390)=14.28	p=0.1637 p<0.0001 p<0.0001
S4d, Reward Retrieval	Generalized Linear Mixed Model Fixed: Virus, Learning Stage, Interaction Random, Repeated: Subject Kenward-Roger correction	mRuby: 11 Kir: 12	Virus: F(1,11.3)=5.13 Learning Stage: F(2,1390)=25.22 Interaction: F(2,1390)=2.48	p=0.0441 p<0.0001 p=0.0837
S4d, ITI	Generalized Linear Mixed Model Fixed: Virus, Learning Stage, Interaction Random, Repeated: Subject Kenward-Roger correction	mRuby: 11 Kir: 12	Virus: F(1,11.3)=1.01 Learning Stage: F(2,1395)=19.88 Interaction: F(2,1395)=1.97	p=0.3365 p<0.0001 p=0.1402
S4e, Initiation	Generalized Linear Mixed Model Fixed: Virus, Learning Stage, Interaction Random, Repeated: Subject Kenward-Roger correction	mRuby: 11 Kir: 12	Virus: F(1,12.3)=0.00 Learning Stage: F(2,1391)=4.57 Interaction: F(2,1391)=1.34	p=0.9493 p=0.0105 p=0.2631
S4e, Correct Press	Generalized Linear Mixed Model Fixed: Virus, Learning Stage, Interaction Random, Repeated: Subject Kenward-Roger correction	mRuby: 11 Kir: 12	Virus: F(1,11.2)=2.15 Learning Stage: F(2,1389)=57.35 Interaction: F(2,1389)=22.89	p=0.1696 p<0.0001 p<0.0001
S4e, Reward Retrieval	Generalized Linear Mixed Model Fixed: Virus, Learning Stage, Interaction Random, Repeated: Subject Kenward-Roger correction	mRuby: 11 Kir: 12	Virus: F(1,11.4)=2.76 Learning Stage: F(2,1390)=34.93 Interaction: F(2,1390)=0.63	p=0.1241 p<0.0001 p=0.5314
S4e, ITI	Generalized Linear Mixed Model Fixed: Virus, Learning Stage, Interaction Random, Repeated: Subject Kenward-Roger correction	mRuby: 11 Kir: 12	Virus: F(1,13.1)=0.72 Learning Stage: F(2,1376)=19.95 Interaction: F(2,1376)=1.42	p=0.4106 p<0.0001 p=0.2417

### Sheet: Figure S5
Panel	Statistical Test	N	Test Statistic(s)	p-value
S5d, Initiation	Generalized Linear Mixed Model Fixed: Virus, Learning Stage, Interaction Random, Repeated: Subject Kenward-Roger correction	mRuby: 11 Kir: 12	Virus: F(1,8.3)=3.17 Learning Stage: F(2,1167)=0.28 Interaction: F(2,1167)=9.55	p=0.1113 p=0.7538 p<0.0001
S5d, Correct Press	Generalized Linear Mixed Model Fixed: Virus, Learning Stage, Interaction Random, Repeated: Subject Kenward-Roger correction	mRuby: 11 Kir: 12	Virus: F(1,8.44)=0.18 Learning Stage: F(2,1166)=17.98 Interaction: F(2,1166)=4.84	p=0.6819 p<0.0001 p=0.0081
S5d, Reward Retrieval	Generalized Linear Mixed Model Fixed: Virus, Learning Stage, Interaction Random, Repeated: Subject Kenward-Roger correction	mRuby: 11 Kir: 12	Virus: F(1,8.28)=3.57 Learning Stage: F(2,1166)=19.84 Interaction: F(2,1166)=16.40	p=0.0943 p<0.0001 p<0.0001
S5d, ITI	Generalized Linear Mixed Model Fixed: Virus, Learning Stage, Interaction Random, Repeated: Subject Kenward-Roger correction	mRuby: 11 Kir: 12	Virus: F(1,8.3)=3.74 Learning Stage: F(2,1166)=0.50 Interaction: F(1,1166)=3.85	p=0.0877 p=0.6058 p=0.0216
S5e, Initiation	Generalized Linear Mixed Model Fixed: Virus, Learning Stage, Interaction Random, Repeated: Subject Kenward-Roger correction	mRuby: 11 Kir: 12	Virus: F(1,8.74)=0.10 Learning Stage: F(2,1165)=0.16 Interaction: F(2,1165)=3.54	p=0.7564 p=0.8489 p=0.0294
S5e, Correct Press	Generalized Linear Mixed Model Fixed: Virus, Learning Stage, Interaction Random, Repeated: Subject Kenward-Roger correction	mRuby: 11 Kir: 12	Virus: F(1,8.42)=0.10 Learning Stage: F(2,1166)=21.42 Interaction: F(2,1166)=4.35	p=0.7555 p<0.0001 p=0.0131
S5e, Reward Retrieval	Generalized Linear Mixed Model Fixed: Virus, Learning Stage, Interaction Random, Repeated: Subject Kenward-Roger correction	mRuby: 11 Kir: 12	Virus: F(1,8.16)=0.77 Learning Stage: F(2,1166)=13.14 Interaction: F(2,1166)=5.88	p=0.4065 p<0.0001 p=0.0029
S5e, ITI	Generalized Linear Mixed Model Fixed: Virus, Learning Stage, Interaction Random, Repeated: Subject Kenward-Roger correction	mRuby: 11 Kir: 12	Virus: F(1,8.9)=2.34 Learning Stage: F(2,1165)=0.66 Interaction: F(2,1165)=4.25	p=0.1609 p=0.5190 p=0.0145

### Sheet: Figure S6
Panel	Statistical Test	N	Test Statistic(s)	p-value
S6a	Three-Way RM ANOVA Geisser-Greenhouse Correction	GFP-VEH: 9 GFP-ARI: 8 Kir-VEH: 8 Kir-ARI: 9	Virus: F(1,30)=17.30 Drug: F(1,30)=3.597 Learning Stage: F(1.389,41.66)=40.09 Virus x Drug: F(1,30)=11.82 Virus x Learning Stage: F(2,60)=1.820 Drug x Learning Stage: F(2,60)=0.02262 Virus x Drug x Learning Stage: F(2,60)=7.287	p=0.0002 p=0.0675 p<0.0001 p=0.0017 p=0.1708 p=0.9776 p=0.0015
S6b	Three-Way RM ANOVA Geisser-Greenhouse Correction	GFP-VEH: 9 GFP-ARI: 8 Kir-VEH: 8 Kir-ARI: 9	Virus: F(1,30)=11.08 Drug: F(1,30)=0.8279 Learning Stage: F(1.998, 59.95)=105.6 Virus x Drug: F(1,30)=0.2999 Virus x Learning Stage: F(2,60)=1.629 Drug x Learning Stage: F(2,60)=0.4725 Virus x Drug x Learning Stage: F(2,60)=0.05619	p=0.0023 p=0.3701 p<0.0001 p=0.5880 p=0.2046 p=0.6257 p=0.9454
S6c	Three-Way RM ANOVA Geisser-Greenhouse Correction	GFP-VEH: 9 GFP-ARI: 8 Kir-VEH: 8 Kir-ARI: 9	Virus: F(1,30)=6.627 Drug: F(1,30)=8.499 Learning Stage: F(1.165,34.96)=114.6 Virus x Drug: F(1,30)=3.119 Virus x Learning Stage: F(2,60)=10.95 Drug x Learning Stage: F(2,60)=7.395 Virus x Drug x Learning Stage: F(2,60)=5.534	p=0.0152 p=0.0067 p<0.0001 p=0.0875 p<0.0001 p=0.0013 p=0.0062
S6d	Three-Way RM ANOVA Geisser-Greenhouse Correction	GFP-VEH: 9 GFP-ARI: 8 Kir-VEH: 8 Kir-ARI: 9	Virus: F(1,30)=3.481 Drug: F(1,30)=0.05374 Learning Stage: F(1.597,47.90)=473.7 Virus x Drug: F(1,30)=0.6368 Virus x Learning Stage: F(2,60)=1.331 Drug x Learning Stage: F(2,60)=0.8550 Virus x Drug x Learning Stage: F(2,60)=0.03192	p=0.0719 p=0.8183 p<0.0001 p=0.4312 p=0.2720 p=0.4304 p=0.9686
S6e	Three-Way RM ANOVA Geisser-Greenhouse Correction	GFP-VEH: 9 GFP-ARI: 8 Kir-VEH: 8 Kir-ARI: 9	Virus: F(1,30)=5.432 Drug: F(1,30)=0.02624 Learning Stage: F(1.719,51.57)=597.7 Virus x Drug: F(1,30)=1.178 Virus x Learning Stage: F(2,60)=0.7643 Drug x Learning Stage: F(2,60)=1.863 Virus x Drug x Learning Stage: F(2,60)=0.6996	p=0.0267 p=0.8724 p<0.0001 p=0.1640 p=0.4701 p=0.1640 p=0.5008
S6f	Three-Way RM ANOVA Geisser-Greenhouse Correction	GFP-VEH: 9 GFP-ARI: 8 Kir-VEH: 8 Kir-ARI: 9	Virus: F(1,30)=0.4859 Drug: F(1,30)=0.070306 Learning Stage: F(1.731,51.92)=8.128 Virus x Drug: F(1,30)=0.1533 Virus x Learning Stage: F(2,60)=1.323 Drug x Learning Stage: F(2,60)=1.399 Virus x Drug x Learning Stage: F(2,60)=1.448	p=0.4911 p=0.7926 p=0.0014 p=0.6982 p=0.2741 p=0.2548 p=0.2432
